# Targeted quantification assays for DNA repair and handling proteins and interactions in Huntington’s disease models

**DOI:** 10.64898/2026.07.28.741339

**Authors:** Todd M. Greco, Josiah E. Hutton, Joshua L. Justice, Tavis J. Reed, Thomas F. Vogt, Brinda C. Prasad, Ileana M. Cristea

## Abstract

Huntington’s disease (HD) is a life-altering genetic neurodegenerative disorder, with cognitive, motor, and psycho-social effects that have consequential impacts on the individuals and their families. While current treatments improve disease symptoms, there are no FDA-approved therapies that prevent disease progression. Converging lines of evidence from human GWAS and mouse models point to DNA repair and handling (R/H) proteins as promising therapeutic targets due to their ability to modulate somatic expansion of the CAG repeat of HTT. The roles of DNA R/H HD modulator proteins are incompletely understood, in part, due to their relatively low cellular abundance and technical challenges in quantification. Here, we developed and validated targeted mass spectrometry assays quantifying DNA R/H proteins, spanning functions in mismatch repair, Fanconi anemia, and transcriptional regulation, using complementary workflows for timsTOF and Orbitrap platforms. We built species-specific experiment spectral libraries that outperformed in silico libraries for target detection. Applying this pipeline to an HTT-Q140 knock-in mouse HD model, we observed that DNA R/H protein abundances were largely unchanged in HD mice, while HTT and HAP40 showed increased nuclear association with disease progression. To facilitate translational research applications, we further developed a stable isotope dilution assay for absolute quantification of 11 human mismatch repair-associated proteins and generated an HTT knock-out human neuroblastoma cell line. Additionally, we used thermal proximity coaggregation profiling to characterize the endogenous interactomes of MMR proteins. We observed that HTT KO caused proteome down-regulation in selected DNA R/H proteins and reshaped the MMR protein interactome, with the most pronounced changes observed for MLH1 and PMS1 interactions. Overall, we established a validated, transferable assay for quantifying DNA R/H proteins in perturbation studies using human and mouse HD model systems and provide evidence that HTT influences the abundance and interaction landscape of proteins central to CAG repeat instability.
