## Supplemental Data 1 for "Targeted quantification assays for DNA repair and handling proteins and interactions in Huntington’s disease models"

### Sheet: Sample_Metadata
Base filename	Experiment	MS Acquisition	original data format	Cell Line	Compartment
20231010_JEH_Hepa_GIS_Cyto_PRTC	Hepa Proteome for SpecLib	DIA	raw	Mouse Hepa 1.6 Liver Cell	Cyto
20231010_JEH_Hepa_GIS_Cyto_PRTC_SDB	Hepa Proteome for SpecLib	DIA	raw	Mouse Hepa 1.6 Liver Cell	Cyto
20231010_JEH_Hepa_GIS_Nuc_PRTC	Hepa Proteome for SpecLib	DIA	raw	Mouse Hepa 1.6 Liver Cell	Nuc
20231010_JEH_Hepa_GIS_Nuc_PRTC_SDB	Hepa Proteome for SpecLib	DIA	raw	Mouse Hepa 1.6 Liver Cell	Nuc
20231012_JEH_Hepa_GIS_Cyto_PRTC	Hepa Proteome for SpecLib	DIA	raw	Mouse Hepa 1.6 Liver Cell	Cyto
20231012_JEH_Hepa_GIS_Cyto_PRTC_SDB	Hepa Proteome for SpecLib	DIA	raw	Mouse Hepa 1.6 Liver Cell	Cyto
20231012_JEH_Hepa_GIS_Nuc_PRTC	Hepa Proteome for SpecLib	DIA	raw	Mouse Hepa 1.6 Liver Cell	Nuc
20231012_JEH_Hepa_GIS_Nuc_PRTC_SDB	Hepa Proteome for SpecLib	DIA	raw	Mouse Hepa 1.6 Liver Cell	Nuc
20231002_JEH_Neuroblastoma_01_DDA	BE2C Proteome for SpecLib	DDA	raw	BE2C Neuroblastoma
20231002_JEH_Neuroblastoma_02_DDA	BE2C Proteome for SpecLib	DDA	raw	BE2C Neuroblastoma
20231002_JEH_Neuroblastoma_03_DDA	BE2C Proteome for SpecLib	DDA	raw	BE2C Neuroblastoma
20231002_JEH_Neuroblastoma_04_DDA	BE2C Proteome for SpecLib	DDA	raw	BE2C Neuroblastoma
20231002_JEH_Neuroblastoma_05_DDA	BE2C Proteome for SpecLib	DDA	raw	BE2C Neuroblastoma
20231002_JEH_Neuroblastoma_06_DDA	BE2C Proteome for SpecLib	DDA	raw	BE2C Neuroblastoma
20231002_JEH_Neuroblastoma_07_DDA	BE2C Proteome for SpecLib	DDA	raw	BE2C Neuroblastoma
20231002_JEH_Neuroblastoma_08_DDA	BE2C Proteome for SpecLib	DDA	raw	BE2C Neuroblastoma
20231002_JEH_Neuroblastoma_01_DIA	BE2C Proteome for SpecLib	DIA	raw	BE2C Neuroblastoma
20231002_JEH_Neuroblastoma_02_DIA	BE2C Proteome for SpecLib	DIA	raw	BE2C Neuroblastoma
20231002_JEH_Neuroblastoma_03_DIA	BE2C Proteome for SpecLib	DIA	raw	BE2C Neuroblastoma
20231002_JEH_Neuroblastoma_04_DIA	BE2C Proteome for SpecLib	DIA	raw	BE2C Neuroblastoma
20231002_JEH_Neuroblastoma_05_DIA	BE2C Proteome for SpecLib	DIA	raw	BE2C Neuroblastoma
20231002_JEH_Neuroblastoma_06_DIA	BE2C Proteome for SpecLib	DIA	raw	BE2C Neuroblastoma
20231002_JEH_Neuroblastoma_07_DIA	BE2C Proteome for SpecLib	DIA	raw	BE2C Neuroblastoma
20231002_JEH_Neuroblastoma_08_DIA	BE2C Proteome for SpecLib	DIA	raw	BE2C Neuroblastoma
20231104_JEH_U2OS_C1_DIA	U2OS Proteome for SpecLib	DIA	raw	U2OS	Cyto
20231104_JEH_U2OS_C2_DIA	U2OS Proteome for SpecLib	DIA	raw	U2OS	Cyto
20231104_JEH_U2OS_C3_DIA	U2OS Proteome for SpecLib	DIA	raw	U2OS	Cyto
20231104_JEH_U2OS_N1_DIA	U2OS Proteome for SpecLib	DIA	raw	U2OS	Nuc
20231104_JEH_U2OS_N2_DIA	U2OS Proteome for SpecLib	DIA	raw	U2OS	Nuc
20231104_JEH_U2OS_N3_DIA	U2OS Proteome for SpecLib	DIA	raw	U2OS	Nuc
20231106_JEH_U2OS_C1_DDA	U2OS Proteome for SpecLib	DDA	raw	U2OS	Cyto
20231106_JEH_U2OS_C2_DDA	U2OS Proteome for SpecLib	DDA	raw	U2OS	Cyto
20231106_JEH_U2OS_C3_DDA	U2OS Proteome for SpecLib	DDA	raw	U2OS	Cyto
20231106_JEH_U2OS_N1_DDA	U2OS Proteome for SpecLib	DDA	raw	U2OS	Nuc
20231106_JEH_U2OS_N2_DDA	U2OS Proteome for SpecLib	DDA	raw	U2OS	Nuc
20231106_JEH_U2OS_N3_DDA	U2OS Proteome for SpecLib	DDA	raw	U2OS	Nuc
20231108_JEH_Ihn-Sik_Sample_17-02	LCL Proteome for SpecLib	DIA	raw	LCL	Cyto
20231108_JEH_Ihn-Sik_Sample_18	LCL Proteome for SpecLib	DIA	raw	LCL	Nuc
20231113_JEH_CDK1i_DDA	HFF Proteome for SpecLib	DDA	raw	HFF
20231113_JEH_CDK1i_Etop_DDA	HFF Proteome for SpecLib	DDA	raw	HFF
20231113_JEH_CDK1i_HU_DDA	HFF Proteome for SpecLib	DDA	raw	HFF
20231113_JEH_DMSO_DDA	HFF Proteome for SpecLib	DDA	raw	HFF
20231113_JEH_CDK1i_2_120minDIA	HFF Proteome for SpecLib	DIA	raw	HFF
20231113_JEH_CDK1i_60	HFF Proteome for SpecLib	DIA	raw	HFF
20231113_JEH_CDK1i_Etop_2_120minDIA	HFF Proteome for SpecLib	DIA	raw	HFF
20231113_JEH_CDK1i_Etop_60	HFF Proteome for SpecLib	DIA	raw	HFF
20231113_JEH_CDK1i_Etop	HFF Proteome for SpecLib	DIA	raw	HFF
20231113_JEH_CDK1i_HU_2_120minDIA	HFF Proteome for SpecLib	DIA	raw	HFF
20231113_JEH_CDK1i_HU_60	HFF Proteome for SpecLib	DIA	raw	HFF
20231113_JEH_CDK1i_HU	HFF Proteome for SpecLib	DIA	raw	HFF
20231113_JEH_CDK1i	HFF Proteome for SpecLib	DIA	raw	HFF
20231113_JEH_DMSO_2_120minDIA	HFF Proteome for SpecLib	DIA	raw	HFF
20231113_JEH_DMSO_60	HFF Proteome for SpecLib	DIA	raw	HFF
20231113_JEH_DMSO	HFF Proteome for SpecLib	DIA	raw	HFF
20231129_JEH_HFF_CDK1i_DIA_Slot1-11_1_1110	HFF Proteome for SpecLib	dia-PASEF	.d	HFF
20231129_JEH_HFF_CDK1i_DIA_Slot1-11_1_1138	HFF Proteome for SpecLib	dia-PASEF	.d	HFF
20231129_JEH_HFF_CDK1i_Etop_DIA_Slot1-12_1_1111	HFF Proteome for SpecLib	dia-PASEF	.d	HFF
20231129_JEH_HFF_CDK1i_Etop_DIA_Slot1-12_1_1139	HFF Proteome for SpecLib	dia-PASEF	.d	HFF
20231129_JEH_HFF_CDK1i_HU_DIA_Slot1-13_1_1112	HFF Proteome for SpecLib	dia-PASEF	.d	HFF
20231129_JEH_HFF_CDK1i_HU_DIA_Slot1-13_1_1140	HFF Proteome for SpecLib	dia-PASEF	.d	HFF
20231129_JEH_HFF_DMSO_DIA_Slot1-10_1_1106	HFF Proteome for SpecLib	dia-PASEF	.d	HFF
20231129_JEH_HFF_DMSO_DIA_Slot1-10_1_1109	HFF Proteome for SpecLib	dia-PASEF	.d	HFF
20231129_JEH_HFF_DMSO_DIA_Slot1-10_1_1137	HFF Proteome for SpecLib	dia-PASEF	.d	HFF
20231130_JEH_HFF_CDK1i_HU_DIA_Slot1-13_1_1120	HFF Proteome for SpecLib	dia-PASEF	.d	HFF
20231130_JEH_HFF_DMSO_DIA_Slot1-10_1_1117	HFF Proteome for SpecLib	dia-PASEF	.d	HFF
20231130_JEH_HFF_CDK1i_Etop_PRM_Slot1-12_1_1124	HFF Proteome for SpecLib	prm-pasef	.d	HFF
20231130_JEH_HFF_CDK1i_Etop_PRM_Slot1-12_1_1148	HFF Proteome for SpecLib	prm-pasef	.d	HFF
20231130_JEH_HFF_CDK1i_HU_PRM_Slot1-13_1_1125	HFF Proteome for SpecLib	prm-pasef	.d	HFF
20231130_JEH_HFF_CDK1i_HU_PRM_Slot1-13_1_1149	HFF Proteome for SpecLib	prm-pasef	.d	HFF
20231130_JEH_HFF_CDK1i_PRM_Slot1-11_1_1123	HFF Proteome for SpecLib	prm-pasef	.d	HFF
20231130_JEH_HFF_CDK1i_PRM_Slot1-11_1_1147	HFF Proteome for SpecLib	prm-pasef	.d	HFF
20231130_JEH_HFF_DMSO_PRM_Slot1-10_1_1122	HFF Proteome for SpecLib	prm-pasef	.d	HFF
20231130_JEH_HFF_DMSO_PRM_Slot1-10_1_1146	HFF Proteome for SpecLib	prm-pasef	.d	HFF
20231127_HeLa_100ng_DDA_Slot1-1_1_1093.d	HeLa Proteome for SpecLib	dda-pasef	.d	HeLa
20231127_HeLa_100ng_DIA_Slot1-1_1_1102	HeLa Proteome for SpecLib	dia-PASEF	.d	HeLa
20231127_HeLa_100ng_DIA_Slot1-1_1_1103	HeLa Proteome for SpecLib	dia-PASEF	.d	HeLa
20231127_HeLa_100ng_DIA_Slot1-1_1_1104	HeLa Proteome for SpecLib	dia-PASEF	.d	HeLa
20231127_HeLa_100ng_DIA_Slot1-1_1_1136	HeLa Proteome for SpecLib	dia-PASEF	.d	HeLa
20231130_HeLa_100ng_DIA_Slot1-1_1_1150	HeLa Proteome for SpecLib	dia-PASEF	.d	HeLa
20231130_HeLa_100ng_DIA_Slot1-1_1_1126	HeLa Proteome for SpecLib	dia-PASEF	.d	HeLa
20240209_BE2C_KO_1_temp_1_Slot2-32_1_1766	BE2C HTT KO TPCA	dia-PASEF	.d	BE2C Neuroblastoma
20240209_BE2C_KO_1_temp_2_Slot2-31_1_1765	BE2C HTT KO TPCA	dia-PASEF	.d	BE2C Neuroblastoma
20240209_BE2C_KO_1_temp_3_Slot2-30_1_1764	BE2C HTT KO TPCA	dia-PASEF	.d	BE2C Neuroblastoma
20240209_BE2C_KO_1_temp_4_Slot2-29_1_1763	BE2C HTT KO TPCA	dia-PASEF	.d	BE2C Neuroblastoma
20240209_BE2C_KO_1_temp_5_Slot2-28_1_1762	BE2C HTT KO TPCA	dia-PASEF	.d	BE2C Neuroblastoma
20240209_BE2C_KO_2_temp_1_Slot2-41_1_1774	BE2C HTT KO TPCA	dia-PASEF	.d	BE2C Neuroblastoma
20240209_BE2C_KO_2_temp_2_Slot2-40_1_1773	BE2C HTT KO TPCA	dia-PASEF	.d	BE2C Neuroblastoma
20240209_BE2C_KO_2_temp_3_Slot2-39_1_1772	BE2C HTT KO TPCA	dia-PASEF	.d	BE2C Neuroblastoma
20240209_BE2C_KO_2_temp_4_Slot2-38_1_1771	BE2C HTT KO TPCA	dia-PASEF	.d	BE2C Neuroblastoma
20240209_BE2C_KO_2_temp_5_Slot2-37_1_1770	BE2C HTT KO TPCA	dia-PASEF	.d	BE2C Neuroblastoma
20240209_BE2C_KO_3_temp_1_Slot2-50_1_1782	BE2C HTT KO TPCA	dia-PASEF	.d	BE2C Neuroblastoma
20240209_BE2C_KO_3_temp_2_Slot2-49_1_1781	BE2C HTT KO TPCA	dia-PASEF	.d	BE2C Neuroblastoma
20240209_BE2C_KO_3_temp_3_Slot2-48_1_1780	BE2C HTT KO TPCA	dia-PASEF	.d	BE2C Neuroblastoma
20240209_BE2C_KO_3_temp_4_Slot2-47_1_1779	BE2C HTT KO TPCA	dia-PASEF	.d	BE2C Neuroblastoma
20240209_BE2C_KO_3_temp_5_Slot2-46_1_1778	BE2C HTT KO TPCA	dia-PASEF	.d	BE2C Neuroblastoma
20240209_BE2C_Scr_1_temp_1_Slot1-23_1_1741	BE2C HTT KO TPCA	dia-PASEF	.d	BE2C Neuroblastoma
20240209_BE2C_Scr_1_temp_2_Slot1-22_1_1740	BE2C HTT KO TPCA	dia-PASEF	.d	BE2C Neuroblastoma
20240209_BE2C_Scr_1_temp_3_Slot1-21_1_1739	BE2C HTT KO TPCA	dia-PASEF	.d	BE2C Neuroblastoma
20240209_BE2C_Scr_1_temp_4_Slot1-20_1_1738	BE2C HTT KO TPCA	dia-PASEF	.d	BE2C Neuroblastoma
20240209_BE2C_Scr_1_temp_5_Slot1-19_1_1737	BE2C HTT KO TPCA	dia-PASEF	.d	BE2C Neuroblastoma
20240209_BE2C_Scr_2_temp_1_Slot1-32_1_1749	BE2C HTT KO TPCA	dia-PASEF	.d	BE2C Neuroblastoma
20240209_BE2C_Scr_2_temp_2_Slot1-31_1_1748	BE2C HTT KO TPCA	dia-PASEF	.d	BE2C Neuroblastoma
20240209_BE2C_Scr_2_temp_3_Slot1-30_1_1747	BE2C HTT KO TPCA	dia-PASEF	.d	BE2C Neuroblastoma
20240209_BE2C_Scr_2_temp_4_Slot1-29_1_1746	BE2C HTT KO TPCA	dia-PASEF	.d	BE2C Neuroblastoma
20240209_BE2C_Scr_2_temp_5_Slot1-28_1_1745	BE2C HTT KO TPCA	dia-PASEF	.d	BE2C Neuroblastoma
20240209_BE2C_Scr_3_temp_1_Slot1-41_1_1757	BE2C HTT KO TPCA	dia-PASEF	.d	BE2C Neuroblastoma
20240209_BE2C_Scr_3_temp_2_Slot1-40_1_1756	BE2C HTT KO TPCA	dia-PASEF	.d	BE2C Neuroblastoma
20240209_BE2C_Scr_3_temp_3_Slot1-39_1_1755	BE2C HTT KO TPCA	dia-PASEF	.d	BE2C Neuroblastoma
20240209_BE2C_Scr_3_temp_4_Slot1-38_1_1754	BE2C HTT KO TPCA	dia-PASEF	.d	BE2C Neuroblastoma
20240209_BE2C_Scr_3_temp_5_Slot1-37_1_1753	BE2C HTT KO TPCA	dia-PASEF	.d	BE2C Neuroblastoma
20240306_JEH_DIA_BE2C_KO_R1_Slot1-13_1_2224	BE2C HTT KO Relative Quantification / DIA versus PRM	dia-PASEF	.d	BE2C Neuroblastoma
20240306_JEH_DIA_BE2C_KO_R2_Slot1-14_1_2228	BE2C HTT KO Relative Quantification / DIA versus PRM	dia-PASEF	.d	BE2C Neuroblastoma
20240306_JEH_DIA_BE2C_KO_R3_Slot1-15_1_2232	BE2C HTT KO Relative Quantification / DIA versus PRM	dia-PASEF	.d	BE2C Neuroblastoma
20240306_JEH_DIA_BE2C_Scr_R1_Slot1-10_1_2226	BE2C HTT KO Relative Quantification / DIA versus PRM	dia-PASEF	.d	BE2C Neuroblastoma
20240306_JEH_DIA_BE2C_Scr_R2_Slot1-11_1_2230	BE2C HTT KO Relative Quantification / DIA versus PRM	dia-PASEF	.d	BE2C Neuroblastoma
20240306_JEH_DIA_BE2C_Scr_R3_Slot1-12_1_2234	BE2C HTT KO Relative Quantification / DIA versus PRM	dia-PASEF	.d	BE2C Neuroblastoma
20240304_JEH_DNARH_BE2C_KO_R1_Slot1-13_1_2196	BE2C HTT KO Relative Quantification / DIA versus PRM	prm-pasef	.d	BE2C Neuroblastoma
20240304_JEH_DNARH_BE2C_KO_R2_Slot1-14_1_2200	BE2C HTT KO Relative Quantification / DIA versus PRM	prm-pasef	.d	BE2C Neuroblastoma
20240304_JEH_DNARH_BE2C_KO_R3_Slot1-15_1_2204	BE2C HTT KO Relative Quantification / DIA versus PRM	prm-pasef	.d	BE2C Neuroblastoma
20240304_JEH_DNARH_BE2C_Scr_R1_Slot1-10_1_2198	BE2C HTT KO Relative Quantification / DIA versus PRM	prm-pasef	.d	BE2C Neuroblastoma
20240304_JEH_DNARH_BE2C_Scr_R2_Slot1-11_1_2202	BE2C HTT KO Relative Quantification / DIA versus PRM	prm-pasef	.d	BE2C Neuroblastoma
20240304_JEH_DNARH_BE2C_Scr_R3_Slot1-12_1_2206	BE2C HTT KO Relative Quantification / DIA versus PRM	prm-pasef	.d	BE2C Neuroblastoma
20240908_250pg_DDA_1_Slot1-4_1_5468	Human MMR complexes for SpecLib	dda-pasef	.d	Recombinant Proteins
20240908_250pg_DDA_2_Slot1-4_1_5469	Human MMR complexes for SpecLib	dda-pasef	.d	Recombinant Proteins
20240908_250pg_DDA_3_Slot1-4_1_5470	Human MMR complexes for SpecLib	dda-pasef	.d	Recombinant Proteins
20240908_250pg_DIA_1_Slot1-4_1_5472	Human MMR complexes for SpecLib	dia-PASEF	.d	Recombinant Proteins
20240908_250pg_DIA_2_Slot1-4_1_5473	Human MMR complexes for SpecLib	dia-PASEF	.d	Recombinant Proteins
20240908_250pg_DIA_3_Slot1-4_1_5474	Human MMR complexes for SpecLib	dia-PASEF	.d	Recombinant Proteins
20250211_10_0-1_Slot1-37_1_8139	SID Absolute Quant: Peptide Validation & MethodDev	prm-pasef	.d	BE2C Neuroblastoma
20250211_10_0-2_Slot1-46_1_8140	SID Absolute Quant: Peptide Validation & MethodDev	prm-pasef	.d	BE2C Neuroblastoma
20250211_10_0-3_Slot1-10_1_8179	SID Absolute Quant: Peptide Validation & MethodDev	prm-pasef	.d	BE2C Neuroblastoma
20250211_10_1-1_Slot1-38_1_8142	SID Absolute Quant: Peptide Validation & MethodDev	prm-pasef	.d	BE2C Neuroblastoma
20250211_10_1-2_Slot1-47_1_8143	SID Absolute Quant: Peptide Validation & MethodDev	prm-pasef	.d	BE2C Neuroblastoma
20250211_10_1-3_Slot1-11_1_8180	SID Absolute Quant: Peptide Validation & MethodDev	prm-pasef	.d	BE2C Neuroblastoma
20250211_10_2-1_Slot1-39_1_8145	SID Absolute Quant: Peptide Validation & MethodDev	prm-pasef	.d	BE2C Neuroblastoma
20250211_10_2-2_Slot1-48_1_8146	SID Absolute Quant: Peptide Validation & MethodDev	prm-pasef	.d	BE2C Neuroblastoma
20250211_10_2-3_Slot1-12_1_8181	SID Absolute Quant: Peptide Validation & MethodDev	prm-pasef	.d	BE2C Neuroblastoma
20250211_10_3-1_Slot1-40_1_8148	SID Absolute Quant: Peptide Validation & MethodDev	prm-pasef	.d	BE2C Neuroblastoma
20250211_10_3-2_Slot1-49_1_8149	SID Absolute Quant: Peptide Validation & MethodDev	prm-pasef	.d	BE2C Neuroblastoma
20250211_10_3-3_Slot1-13_1_8182	SID Absolute Quant: Peptide Validation & MethodDev	prm-pasef	.d	BE2C Neuroblastoma
20250211_10_4-1_Slot1-41_1_8151	SID Absolute Quant: Peptide Validation & MethodDev	prm-pasef	.d	BE2C Neuroblastoma
20250211_10_4-2_Slot1-50_1_8152	SID Absolute Quant: Peptide Validation & MethodDev	prm-pasef	.d	BE2C Neuroblastoma
20250211_10_4-3_Slot1-14_1_8183	SID Absolute Quant: Peptide Validation & MethodDev	prm-pasef	.d	BE2C Neuroblastoma
20250211_10_5-1_Slot1-42_1_8154	SID Absolute Quant: Peptide Validation & MethodDev	prm-pasef	.d	BE2C Neuroblastoma
20250211_10_5-2_Slot1-51_1_8155	SID Absolute Quant: Peptide Validation & MethodDev	prm-pasef	.d	BE2C Neuroblastoma
20250211_10_5-3_Slot1-15_1_8184	SID Absolute Quant: Peptide Validation & MethodDev	prm-pasef	.d	BE2C Neuroblastoma
20250211_10_6-1_Slot1-43_1_8157	SID Absolute Quant: Peptide Validation & MethodDev	prm-pasef	.d	BE2C Neuroblastoma
20250211_10_6-2_Slot1-52_1_8158	SID Absolute Quant: Peptide Validation & MethodDev	prm-pasef	.d	BE2C Neuroblastoma
20250211_10_6-3_Slot1-16_1_8185	SID Absolute Quant: Peptide Validation & MethodDev	prm-pasef	.d	BE2C Neuroblastoma
20250211_Neat_0-1_Slot1-10_1_8109	SID Absolute Quant: Peptide Validation & MethodDev	prm-pasef	.d	BE2C Neuroblastoma
20250211_Neat_0-2_Slot1-19_1_8110	SID Absolute Quant: Peptide Validation & MethodDev	prm-pasef	.d	BE2C Neuroblastoma
20250211_Neat_0-3_Slot1-28_1_8111	SID Absolute Quant: Peptide Validation & MethodDev	prm-pasef	.d	BE2C Neuroblastoma
20250211_Neat_1-1_Slot1-11_1_8112	SID Absolute Quant: Peptide Validation & MethodDev	prm-pasef	.d	BE2C Neuroblastoma
20250211_Neat_1-2_Slot1-20_1_8113	SID Absolute Quant: Peptide Validation & MethodDev	prm-pasef	.d	BE2C Neuroblastoma
20250211_Neat_1-3_Slot1-29_1_8114	SID Absolute Quant: Peptide Validation & MethodDev	prm-pasef	.d	BE2C Neuroblastoma
20250211_Neat_2-1_Slot1-12_1_8115	SID Absolute Quant: Peptide Validation & MethodDev	prm-pasef	.d	BE2C Neuroblastoma
20250211_Neat_2-2_Slot1-21_1_8116	SID Absolute Quant: Peptide Validation & MethodDev	prm-pasef	.d	BE2C Neuroblastoma
20250211_Neat_2-3_Slot1-30_1_8117	SID Absolute Quant: Peptide Validation & MethodDev	prm-pasef	.d	BE2C Neuroblastoma
20250211_Neat_3-1_Slot1-13_1_8118	SID Absolute Quant: Peptide Validation & MethodDev	prm-pasef	.d	BE2C Neuroblastoma
20250211_Neat_3-2_Slot1-22_1_8119	SID Absolute Quant: Peptide Validation & MethodDev	prm-pasef	.d	BE2C Neuroblastoma
20250211_Neat_3-3_Slot1-31_1_8120	SID Absolute Quant: Peptide Validation & MethodDev	prm-pasef	.d	BE2C Neuroblastoma
20250211_Neat_4-1_Slot1-14_1_8133	SID Absolute Quant: Peptide Validation & MethodDev	prm-pasef	.d	BE2C Neuroblastoma
20250211_Neat_4-2_Slot1-23_1_8122	SID Absolute Quant: Peptide Validation & MethodDev	prm-pasef	.d	BE2C Neuroblastoma
20250211_Neat_4-3_Slot1-32_1_8123	SID Absolute Quant: Peptide Validation & MethodDev	prm-pasef	.d	BE2C Neuroblastoma
20250211_Neat_5-1_Slot1-15_1_8124	SID Absolute Quant: Peptide Validation & MethodDev	prm-pasef	.d	BE2C Neuroblastoma
20250211_Neat_5-2_Slot1-24_1_8134	SID Absolute Quant: Peptide Validation & MethodDev	prm-pasef	.d	BE2C Neuroblastoma
20250211_Neat_5-3_Slot1-33_1_8135	SID Absolute Quant: Peptide Validation & MethodDev	prm-pasef	.d	BE2C Neuroblastoma
20250211_Neat_6-1_Slot1-16_1_8127	SID Absolute Quant: Peptide Validation & MethodDev	prm-pasef	.d	BE2C Neuroblastoma
20250211_Neat_6-2_Slot1-25_1_8128	SID Absolute Quant: Peptide Validation & MethodDev	prm-pasef	.d	BE2C Neuroblastoma
20250211_Neat_6-3_Slot1-34_1_8129	SID Absolute Quant: Peptide Validation & MethodDev	prm-pasef	.d	BE2C Neuroblastoma
20250417_SID_6-1_dia_Slot1-25_1_9335	SID Absolute Quant: SID Reference/SpecLib	dia-PASEF	.d	neat
20250417_SID_6-2_dia_Slot1-34_1_9336	SID Absolute Quant: SID Reference/SpecLib	dia-PASEF	.d	neat
20250417_SID_6-3_dia_Slot1-43_1_9337	SID Absolute Quant: SID Reference/SpecLib	dia-PASEF	.d	neat
20250417_BE2-C_SCR-1_PRM_Slot1-11_1_9370	SID Absolute Quant BE2C: Unknown	prm-pasef	.d	BE2C Neuroblastoma
20250417_BE2-C_SCR-2_PRM_Slot1-13_1_9342	SID Absolute Quant BE2C: Unknown	prm-pasef	.d	BE2C Neuroblastoma
20250417_BE2-C_SCR-3_PRM_Slot1-15_1_9344	SID Absolute Quant BE2C: Unknown	prm-pasef	.d	BE2C Neuroblastoma
20250404_JEH_prm_SID_0_1_Slot1-19_1_9347	SID Absolute Quant BE2C: Unknown	prm-pasef	.d	neat
20250404_JEH_prm_SID_0_2_Slot1-28_1_9348	SID Absolute Quant BE2C: Unknown	prm-pasef	.d	neat
20250404_JEH_prm_SID_0_3_Slot1-37_1_9349	SID Absolute Quant BE2C: Unknown	prm-pasef	.d	neat
20250404_JEH_prm_SID_1_1_Slot1-20_1_9350	SID Absolute Quant BE2C: Unknown	prm-pasef	.d	neat
20250404_JEH_prm_SID_1_2_Slot1-29_1_9351	SID Absolute Quant BE2C: Unknown	prm-pasef	.d	neat
20250404_JEH_prm_SID_1_3_Slot1-38_1_9352	SID Absolute Quant BE2C: Unknown	prm-pasef	.d	neat
20250404_JEH_prm_SID_2_1_Slot1-21_1_9353	SID Absolute Quant BE2C: Unknown	prm-pasef	.d	neat
20250404_JEH_prm_SID_2_2_Slot1-30_1_9354	SID Absolute Quant BE2C: Unknown	prm-pasef	.d	neat
20250404_JEH_prm_SID_2_3_Slot1-39_1_9355	SID Absolute Quant BE2C: Unknown	prm-pasef	.d	neat
20250404_JEH_prm_SID_3_1_Slot1-22_1_9356	SID Absolute Quant BE2C: Unknown	prm-pasef	.d	neat
20250404_JEH_prm_SID_3_2_Slot1-31_1_9357	SID Absolute Quant BE2C: Unknown	prm-pasef	.d	neat
20250404_JEH_prm_SID_3_3_Slot1-40_1_9358	SID Absolute Quant BE2C: Unknown	prm-pasef	.d	neat
20250404_JEH_prm_SID_4_1_Slot1-23_1_9359	SID Absolute Quant BE2C: Unknown	prm-pasef	.d	neat
20250404_JEH_prm_SID_4_2_Slot1-32_1_9360	SID Absolute Quant BE2C: Unknown	prm-pasef	.d	neat
20250404_JEH_prm_SID_4_3_Slot1-41_1_9361	SID Absolute Quant BE2C: Unknown	prm-pasef	.d	neat
