## Supplemental Data 2 for "Targeted quantification assays for DNA repair and handling proteins and interactions in Huntington’s disease models"

#MS Type	Cycle Id	Start IM [1/K0]	End IM [1/K0]	Start Mass [m/z]	End Mass [m/z]	CE [eV]
MS1	0	-	-	-	-	-
PASEF	1	1.0100	1.1600	789.91	803.41	-
PASEF	1	0.8500	1.0100	622.56	632.34	-
PASEF	1	0.6500	0.8500	301.84	396.74	-
PASEF	2	1.0200	1.1700	803.41	817.38	-
PASEF	2	0.8700	1.0200	632.34	642.31	-
PASEF	2	0.7000	0.8700	396.74	431.76	-
PASEF	3	1.0300	1.1800	817.38	830.97	-
PASEF	3	0.8800	1.0300	642.31	651.36	-
PASEF	3	0.7100	0.8800	431.76	454.75	-
PASEF	4	1.0400	1.2200	830.97	846.94	-
PASEF	4	0.8900	1.0400	651.36	661.31	-
PASEF	4	0.7200	0.8900	454.75	473.59	-
PASEF	5	1.0500	1.2300	846.94	863.39	-
PASEF	5	0.9000	1.0500	661.31	671.31	-
PASEF	5	0.7300	0.9000	473.59	491.24	-
PASEF	6	1.0600	1.2400	863.39	880.77	-
PASEF	6	0.9100	1.0600	671.31	680.86	-
PASEF	6	0.7400	0.9100	491.24	508.76	-
PASEF	7	1.0700	1.2500	880.77	899.91	-
PASEF	7	0.9200	1.0700	680.86	690.81	-
PASEF	7	0.7500	0.9200	508.76	520.62	-
PASEF	8	1.0800	1.2600	899.91	920.90	-
PASEF	8	0.9400	1.0800	690.81	700.32	-
PASEF	8	0.7600	0.9400	520.62	531.63	-
PASEF	9	1.0900	1.2700	920.90	942.51	-
PASEF	9	0.9500	1.0900	700.32	710.84	-
PASEF	9	0.7700	0.9500	531.63	542.80	-
PASEF	10	1.1000	1.2800	942.51	967.18	-
PASEF	10	0.9600	1.1000	710.84	721.38	-
PASEF	10	0.7800	0.9600	542.80	553.59	-
PASEF	11	1.1000	1.2900	967.18	995.45	-
PASEF	11	0.9700	1.1000	721.38	731.93	-
PASEF	11	0.7850	0.9700	553.59	565.76	-
PASEF	12	1.1100	1.3000	995.45	1026.86	-
PASEF	12	0.9800	1.1100	731.93	742.83	-
PASEF	12	0.7950	0.9800	565.76	578.27	-
PASEF	13	1.1100	1.3100	1026.86	1064.50	-
PASEF	13	0.9800	1.1100	742.83	754.14	-
PASEF	13	0.8050	0.9800	578.27	589.81	-
PASEF	14	1.1200	1.3300	1064.50	1112.19	-
PASEF	14	0.9900	1.1200	754.14	765.86	-
PASEF	14	0.8150	0.9900	589.81	600.28	-
PASEF	15	1.1300	1.3500	1112.19	1180.04	-
PASEF	15	1.0000	1.1300	765.86	777.44	-
PASEF	15	0.8250	1.0000	600.28	612.79	-
PASEF	16	1.2000	1.4600	1180.04	1298.16	-
PASEF	16	1.0100	1.1500	777.44	789.91	-
PASEF	16	0.8350	1.0100	612.79	622.56	-
