## Supplemental Data 3 for "Targeted quantification assays for DNA repair and handling proteins and interactions in Huntington’s disease models"

### Sheet: SyntheticPeptides
Batch number	Gene	Accession	Peptide in Human Protein	Sequence (^Heavy)	Identical Sequence in Mouse	Purity %	MW (g/mol)
A3587	EXO1	Q9UQ84	K.ATVFTDEESYSFESSK.F [577, 592]	ATVFTDEESYSFESSK		100	1826.89
A3617	EXO1	Q9UQ84	K.ATVFTDEESYSFESSK.F [577, 592]	ATVFTDEESYSFESSK^		59.5	1834.89
A6411	EXO1	Q9UQ84	K.NEESGAVVVPGTR.S [491, 503]	NEESGAVVVPGTR	Y	100	1314.42
A3624	EXO1	Q9UQ84	K.NEESGAVVVPGTR.S [491, 503]	NEESGAVVVPGTR^	Y	78.3	1324.42
A3599	F8A1	P23610	R.DLGQPAAAAGHFQR.A [154, 167]	DLGQPAAAAGHFQR		100	1438.57
A3629	F8A1	P23610	R.DLGQPAAAAGHFQR.A [154, 167]	DLGQPAAAAGHFQR^		89.3	1448.57
A3600	F8A1	P23610	R.DYTGALAVFTR.M [196, 206]	DYTGALAVFTR		97	1213.36
A4001	F8A1	P23610	R.DYTGALAVFTR.M [196, 206]	DYTGALAVFTR^		86.6	1223.36
A3589	FAN1	Q9Y2M0	K.FYQLSATGQK.L [407,416]	FYQLSATGQK		100	1142.28
A3619	FAN1	Q9Y2M0	K.FYQLSATGQK.L [407,416]	FYQLSATGQK^		86.7	1150.28
A3605	FAN1	Q9Y2M0	R.GGLPDLVVWNSQSR.H [956, 969]	GGLPDLVVWNSQSR		100	1527.7
A3635	FAN1	Q9Y2M0	R.GGLPDLVVWNSQSR.H [956, 969]	GGLPDLVVWNSQSR^		87.6	1537.7
A3596	FAN1	Q9Y2M0	K.TNLTPGQSDSAK.R [107, 118]	TNLTPGQSDSAK		95.6	1218.29
A3626	FAN1	Q9Y2M0	K.TNLTPGQSDSAK.R [107, 118]	TNLTPGQSDSAK^		89.9	1226.29
A3614	FAN1	Q9Y2M0	R.VASLVSWDR.F [913, 921]	VASLVSWDR	Y	100	1032.17
A3644	FAN1	Q9Y2M0	R.VASLVSWDR.F [913, 921]	VASLVSWDR^	Y	93	1042.17
A3603	GAPDH	P04406	R.GALQNIIPASTGAAK.A [201, 215]	GALQNIIPASTGAAK		97.9	1411.63
A3633	GAPDH	P04406	R.GALQNIIPASTGAAK.A [201, 215]	GALQNIIPASTGAAK^		87.6	1419.62
A3606	H4C1	P62805	R.ISGLIYEETR.G [47, 56]	ISGLIYEETR	Y	100	1180.33
A4000	H4C1	P62805	R.ISGLIYEETR.G [47, 56]	ISGLIYEETR^	Y	93.8	1190.32
A3609	HTT	P42858	R.LVSFLEAK.A [879, 886]	LVSFLEAK	Y	95.4	906.09
A3639	HTT	P42858	R.LVSFLEAK.A [879, 886]	LVSFLEAK^	Y	89	914.09
A6457	HTT	P42858	R.SDSALLEGAELVNR.I [2112, 2125]	SDSALLEGAELVNR	Y	97.1	1473.61
A6908	HTT	P42858	R.SDSALLEGAELVNR.I [2112, 2125]	SDSALLEGAELVNR^	Y	62.5	1483.6
A3597	HTT	P42858	K.VLLGEEEALEDDSESR.S [443, 458]	VLLGEEEALEDDSESR	Y	100	1790.86
A3627	HTT	P42858	K.VLLGEEEALEDDSESR.S [443, 458]	VLLGEEEALEDDSESR^	Y	39.3	1800.85
A3608	MLH1	P40692	R.LATEVNWDEEK.E [660, 670]	LATEVNWDEEK	Y	100	1333.42
A3638	MLH1	P40692	R.LATEVNWDEEK.E [660, 670]	LATEVNWDEEK^	Y	80.4	1341.42
A3613	MLH1	P40692	R.SIFGNAVSR.E [218, 226]	SIFGNAVSR	Y	96.1	950.07
A3643	MLH1	P40692	R.SIFGNAVSR.E [218, 226]	SIFGNAVSR^	Y	92.1	960.06
A3602	MLH3	Q9UHC1	R.FNELPNSDSSR.K [896, 906]	FNELPNSDSSR		100	1265.3
A3632	MLH3	Q9UHC1	R.FNELPNSDSSR.K [896, 906]	FNELPNSDSSR^		93.3	1275.3
A6415	MLH3	Q9UHC1	R.NDVSGSMVLQLPK.T [191, 203]	NDVSGSMVLQLPK		95	1387.62
A3640	MLH3	Q9UHC1	R.NDVSGSMVLQLPK.T [191, 203]	NDVSGSMVLQLPK^		66.6	1395.62
A3611	MLH3	Q9UHC1	R.SDLVLPFLPR.A [1104, 1113]	SDLVLPFLPR		98.5	1156.39
A3641	MLH3	Q9UHC1	R.SDLVLPFLPR.A [1104, 1113]	SDLVLPFLPR^		95.5	1166.39
A3588	MSH2	P43246	K.DSLIIIDELGR.G [742, 752]	DSLIIIDELGR	Y	97.1	1243.43
A6833	MSH2	P43246	K.DSLIIIDELGR.G [742, 752]	DSLIIIDELGR^		92.9	1253.42
A3592	MSH2	P43246	K.LDSSAQFGYYFR.V [513, 524]	LDSSAQFGYYFR	Y	100	1453.58
A3622	MSH2	P43246	K.LDSSAQFGYYFR.V [513, 524]	LDSSAQFGYYFR^	Y	93.6	1463.57
A3586	MSH3	P20585	K.ATSQSLVILDELGR.G [966, 979]	ATSQSLVILDELGR	Y	100	1501.7
A3616	MSH3	P20585	K.ATSQSLVILDELGR.G [966, 979]	ATSQSLVILDELGR^	Y	69.9	1511.7
A3601	MSH3	P20585	R.FFGEDAEIAAR.E [258, 268]	FFGEDAEIAAR		98.4	1225.33
A3631	MSH3	P20585	R.FFGEDAEIAAR.E [258, 268]	FFGEDAEIAAR^	Y	85.1	1235.32
A3590	MSH6	P52701	K.LANLINAEER.R [1015, 1024]	LANLINAEER	Y	100	1142.28
A3620	MSh6	P52701	K.LANLINAEER.R [1015, 1024]	LANLINAEER^	Y	79.9	1152.28
A3607	MSH6	P52701	R.LANLPEEVIQK.G [1305, 1315]	LANLPEEVIQK	Y	100	1253.46
A3637	MSH6	P52701	R.LANLPEEVIQK.G [1305, 1315]	LANLPEEVIQK^	Y	93	1261.46
A3604	PKM	P14618	R.GDLGIEIPAEK.V [295, 305]	GDLGIEIPAEK	Y	100	1141.29
A3634	PKM	P14618	R.GDLGIEIPAEK.V [295, 305]	GDLGIEIPAEK^	Y	88.5	1149.29
A3591	PMS1	P54277	K.LDELLQSQIEK.R [678, 688]	LDELLQSQIEK		100	1315.49
A3621	PMS1	P54277	K.LDELLQSQIEK.R [678, 688]	LDELLQSQIEK^		90.3	1323.49
A3593	PMS1	P54277	K.LENYGFDK.I [44, 51]	LENYGFDK		100	985.06
A3623	PMS1	P54277	K.LENYGFDK.I [44, 51]	LENYGFDK^		86.6	993.06
A3595	PMS1	P54277	K.TAETDVLFNK.V [363, 372]	TAETDVLFNK		97.9	1137.26
A3625	PMS1	P54277	K.TAETDVLFNK.V [363, 372]	TAETDVLFNK^		79.1	1145.26
A3615	PMS2	P54278	R.VLPQPTNLATPNTK.R [564, 577]	VLPQPTNLATPNTK		97.1	1493.73
A3645	PMS2	P54278	R.VLPQPTNLATPNTK.R [564, 577]	VLPQPTNLATPNTK^		92.2	1501.73
A3598	PMS2	P54278	K.VVPLDFSMSSLAK.R [615, 627]	VVPLDFSMSSLAK		99	1393.66
A3628	PMS2	P54278	K.VVPLDFSMSSLAK.R [615, 627]	VVPLDFSMSSLAK^		77.2	1401.66

### Sheet: DetailedMouseHomology
Gene	Accession	Peptide in Human Protein	Sequence (^Heavy)	Identical Sequence in Mouse	Similar Sequence in Mouse (if present)
EXO1	Q9UQ84	K.ATVFTDEESYSFESSK.F [577, 592]	ATVFTDEESYSFESSK
EXO1	Q9UQ84	K.NEESGAVVVPGTR.S [491, 503]	NEESGAVVVPGTR	Y
F8A1	P23610	R.DLGQPAAAAGHFQR.A [154, 167]	DLGQPAAAAGHFQR		AVGQPAAAAGHFQR
F8A1	P23610	R.DYTGALAVFTR.M [196, 206]	DYTGALAVFTR		DYTGALALFTR
FAN1	Q9Y2M0	K.FYQLSATGQK.L [407,416]	FYQLSATGQK		FYQLSASGQK
FAN1	Q9Y2M0	R.GGLPDLVVWNSQSR.H [956, 969]	GGLPDLVVWNSQSR		GGLPDLVVWNSQSHHCK
FAN1	Q9Y2M0	R.VASLVSWDR.F [913, 921]	VASLVSWDR	Y
FAN1	Q9Y2M0	K.TNLTPGQSDSAK.R [107, 118]	TNLTPGQSDSAK
GAPDH	P04406	R.GALQNIIPASTGAAK.A [201, 215]	GALQNIIPASTGAAK		GAAQNIIPASTGAAK
H4C1	P62805	R.ISGLIYEETR.G [47, 56]	ISGLIYEETR	Y
HTT	P42858	K.VLLGEEEALEDDSESR.S [443, 458]	VLLGEEEALEDDSESR	Y
HTT	P42858	R.SDSALLEGAELVNR.I [2112, 2125]	SDSALLEGAELVNR	Y
HTT	P42858	R.LVSFLEAK.A [879, 886]	LVSFLEAK	Y
MLH1	P40692	R.LATEVNWDEEK.E [660, 670]	LATEVNWDEEK	Y
MLH1	P40692	R.SIFGNAVSR.E [218, 226]	SIFGNAVSR	Y
MLH3	Q9UHC1	R.FNELPNSDSSR.K [896, 906]	FNELPNSDSSR
MLH3	Q9UHC1	R.SDLVLPFLPR.A [1104, 1113]	SDLVLPFLPR
MLH3	Q9UHC1	R.NDVSGSMVLQLPK.T [191, 203]	NDVSGSMVLQLPK
MSH2	P43246	K.LDSSAQFGYYFR.V [513, 524]	LDSSAQFGYYFR	Y
MSH2	P43246	K.DSLIIIDELGR.G [742, 752]	DSLIIIDELGR	Y
MSH3	P20585	K.ATSQSLVILDELGR.G [966, 979]	ATSQSLVILDELGR	Y
MSH3	P20585	R.FFGEDAEIAAR.E [258, 268]	FFGEDAEIAAR	Y
MSH6	P52701	K.LANLINAEER.R [1015, 1024]	LANLINAEER	Y
MSH6	P52701	R.LANLPEEVIQK.G [1305, 1315]	LANLPEEVIQK	Y
PKM	P14618	R.GDLGIEIPAEK.V [295, 305]	GDLGIEIPAEK	Y
PMS1	P54277	K.LDELLQSQIEK.R [678, 688]	LDELLQSQIEK
PMS1	P54277	K.LENYGFDK.I [44, 51]	LENYGFDK
PMS1	P54277	K.TAETDVLFNK.V [363, 372]	TAETDVLFNK
PMS2	P54278	K.VVPLDFSMSSLAK.R [615, 627]	VVPLDFSMSSLAK		IVLLEFSLSSLAK
PMS2	P54278	R.VLPQPTNLATPNTK.R [564, 577]	VLPQPTNLATPNTK
EXO1	Q9UQ84	K.ATVFTDEESYSFESSK.F [577, 592]	ATVFTDEESYSFESSK^
EXO1	Q9UQ84	K.NEESGAVVVPGTR.S [491, 503]	NEESGAVVVPGTR^	Y
F8A1	P23610	R.DLGQPAAAAGHFQR.A [154, 167]	DLGQPAAAAGHFQR^
F8A1	P23610	R.DYTGALAVFTR.M [196, 206]	DYTGALAVFTR^
FAN1	Q9Y2M0	R.VASLVSWDR.F [913, 921]	VASLVSWDR^	Y
FAN1	Q9Y2M0	K.TNLTPGQSDSAK.R [107, 118]	TNLTPGQSDSAK^
FAN1	Q9Y2M0	R.GGLPDLVVWNSQSR.H [956, 969]	GGLPDLVVWNSQSR^
FAN1	Q9Y2M0	K.FYQLSATGQK.L [407,416]	FYQLSATGQK^
GAPDH	P04406	R.GALQNIIPASTGAAK.A [201, 215]	GALQNIIPASTGAAK^
H4C1	P62805	R.ISGLIYEETR.G [47, 56]	ISGLIYEETR^	Y
HTT	P42858	R.LVSFLEAK.A [879, 886]	LVSFLEAK^	Y
HTT	P42858	R.SDSALLEGAELVNR.I [2112, 2125]	SDSALLEGAELVNR^	Y
HTT	P42858	K.VLLGEEEALEDDSESR.S [443, 458]	VLLGEEEALEDDSESR^	Y
MLH1	P40692	R.SIFGNAVSR.E [218, 226]	SIFGNAVSR^	Y
MLH1	P40692	R.LATEVNWDEEK.E [660, 670]	LATEVNWDEEK^	Y
MLH3	Q9UHC1	R.FNELPNSDSSR.K [896, 906]	FNELPNSDSSR^
MLH3	Q9UHC1	R.SDLVLPFLPR.A [1104, 1113]	SDLVLPFLPR^
MLH3	Q9UHC1	R.NDVSGSMVLQLPK.T [191, 203]	NDVSGSMVLQLPK^
MSH2	P43246	K.LDSSAQFGYYFR.V [513, 524]	LDSSAQFGYYFR^	Y
MSH2	P43246	K.DSLIIIDELGR.G [742, 752]	DSLIIIDELGR^	Y
MSH3	P20585	R.FFGEDAEIAAR.E [258, 268]	FFGEDAEIAAR^	Y
MSH3	P20585	K.ATSQSLVILDELGR.G [966, 979]	ATSQSLVILDELGR^	Y
MSH6	P52701	R.LANLPEEVIQK.G [1305, 1315]	LANLPEEVIQK^	Y
MSH6	P52701	K.LANLINAEER.R [1015, 1024]	LANLINAEER^	Y
PKM	P14618	R.GDLGIEIPAEK.V [295, 305]	GDLGIEIPAEK^	Y
PMS1	P54277	K.LDELLQSQIEK.R [678, 688]	LDELLQSQIEK^
PMS1	P54277	K.LENYGFDK.I [44, 51]	LENYGFDK^
PMS1	P54277	K.TAETDVLFNK.V [363, 372]	TAETDVLFNK^
PMS2	P54278	R.VLPQPTNLATPNTK.R [564, 577]	VLPQPTNLATPNTK^
PMS2	P54278	K.VVPLDFSMSSLAK.R [615, 627]	VVPLDFSMSSLAK^

### Sheet: Proteins in Mouse
Mouse Gene	# of Peptides
Exo1	1
Fan1	1
Htt	3
Mlh1	2
Msh2	2
Msh3	2
Msh6	2
Pkm	1
H4c1	1
	15
