## Supplemental Data 4 for "Targeted quantification assays for DNA repair and handling proteins and interactions in Huntington’s disease models"

### Sheet: DNR_RH_Targets
Gene Symbol	Human Accession	Mouse Accession
MSH2	P43246	P43247
MSH3	P20585	P13705
MSH4	O15457	Q99MT2
MSH5	O43196	Q9QUM7
MSH6	P52701	P54276
MLH1	P40692	Q9JK91
MLH3	Q9UHC1	A0A1Y7VMP7
PMS1	P54277	Q8K119
PMS2	P54278	P54279
EXO1	Q9UQ84	Q9QZ11
PCNA	P12004	P17918
POLD1	P28340	P52431
POLD2	P49005	O35654
POLD3	Q15054	Q9EQ28
POLD4	Q9HCU8	Q9CWP8
LIG1	P18858	P37913
LIG3	P49916	P97386
LIG4	P49917	Q8BTF7
FAN1	Q9Y2M0	Q69ZT1
FACD2	Q9BXW9	Q80V62
FANCJ	Q9BX63	Q5SXJ3
HTT	P42858	P42859
HAP40	P23610	Q00558
ATM	Q13315	Q62388
ATR	Q13535	Q9JKK8
BRCA2	P51587	P97929
CTCF	P49711	Q61164
DHFR	P00374	P00375
ERC6L	Q2NKX8	Q8BHK9
ERCC3	P19447	P49135
ERCC6	Q03468	F8VPZ5
RPA1	P27694	Q8VEE4
RFC1	P35251	P35601
RFC2	P35250	Q9WUK4
RFC3	P40938	Q8R323
RFC4	P35249	Q99J62
RFC5	P40937	Q9D0F6
RRM1	P23921	P07742
RRM2	P31350	P11157
RIR2B	Q7LG56	Q6PEE3
TCERG1	O14776	Q8CGF7
UBR5	O95071	Q80TP3
WRN	Q14191	O09053
